# Enabling AI in Synthetic Biology through Construction File Specification

**DOI:** 10.1101/2023.06.28.546630

**Authors:** Nassim Ataii, Sanjyot Bakshi, Yisheng Chen, Michael Fernandez, Zihang Shao, Zachary Scheftel, Connor Tou, Mia Vega, Yuting Wang, Hanxiao Zhang, Zexuan Zhao, J. Christopher Anderson

**Affiliations:** Department of Bioengineering, University of California, Berkeley, CA 94720, USA; QB3: California Institute for Quantitative Biological Research, University of California, Berkeley, CA 94720, USA; Physical Biosciences Division, Lawrence Berkeley National Laboratory, Berkeley, CA 94720, USA

## Abstract

The Construction File (CF) specification establishes a standardized interface for molecular biology operations, laying a foundation for automation and enhanced efficiency in experiment design. It is implemented across three distinct software projects: PyDNA_CF_Simulator, a Python project featuring a ChatGPT plugin for interactive parsing and simulating experiments; ConstructionFileSimulator, a field-tested Java project that showcases ‘Experiment’ objects expressed as flat files; and C6-Tools, a JavaScript project integrated with Google Sheets via Apps Script, providing a user-friendly interface for authoring and simulation of CF. The CF specification not only standardizes and modularizes molecular biology operations but also promotes collaboration, automation, and reuse, significantly reducing potential errors. The potential integration of CF with artificial intelligence, particularly GPT-4, suggests innovative automation strategies for synthetic biology. While challenges such as token limits, data storage, and biosecurity remain, proposed solutions promise a way forward in harnessing AI for experiment design. This shift from human-driven design to AI-assisted workflows, steered by high-level objectives, charts a potential future path in synthetic biology, envisioning an environment where complexities are managed more effectively.
