## Supplementary material for "Enabling AI in Synthetic Biology through Construction File Specification": All supplemental files: idt_oligos.txt

ZH1	atcatggtcatagctgtttcctgtgtggtggtagatcctctacgccggacgcat	25nm	STD	Assembly of IDI and pLYC5
ZH2	ccttttgggttcaagcagtacataacgatggaaccacattacaggagtagtgat	25nm	STD	Assembly of IDI and pLYC5
ZH3	gccatgacgttcacgcaggatcgcctgggaagctgtggtatggctgtgcaggtc	25nm	STD	Assembly of IDI and pLYC5
ZH4	atcatggtcatagctgtttcctgtgtgccgacatcacccagaaatcatccttag	25nm	STD	Assembly of IDI and pLYC5
ZH5	ggcacagcAtctcatgcttcgcacaatgtaaaactgcttcagaacctggcgaga	25nm	STD	Assembly of IDI and pLYC5
ZH6	aggatcgcctgtaggtcggcaggcttgggaagctgtggtatggctgtgcaggtc	25nm	STD	Assembly of IDI and pLYC5
ZH7	ctttagtgagggttaatttcgagcttggtggtagatcctctacgccggacgcat	25nm	STD	Assembly of IDI and pLYC5
ZH8	gccatgacgttcacgcaggatcgcctgctgtgtgggcactcgaccggaattatc	25nm	STD	Assembly of IDI and pLYC5
ZH9	ctttagtgagggttaatttcgagcttgccgacatcacccagaaatcatccttag	25nm	STD	Assembly of IDI and pLYC5
ZH10	aggatcgcctgtaggtcggcaggcttgctgtgtgggcactcgaccggaattatc	25nm	STD	Assembly of IDI and pLYC5
ZH1R	atgcgtccggcgtagaggatctaccaccacacaggaaacagctatgaccatgat	25nm	STD	Assembly of IDI and pLYC5
ZH2R	atcactactcctgtaatgtggttccatcgttatgtactgcttgaacccaaaagg	25nm	STD	Assembly of IDI and pLYC5
ZH3R	gacctgcacagccataccacagcttcccaggcgatcctgcgtgaacgtcatggc	25nm	STD	Assembly of IDI and pLYC5
ZH4R	ctaaggatgatttctgggtgatgtcggcacacaggaaacagctatgaccatgat	25nm	STD	Assembly of IDI and pLYC5
ZH5R	tctcgccaggttctgaagcagttttacattgtgcgaagcatgagaTgctgtgcc	25nm	STD	Assembly of IDI and pLYC5
ZH6R	gacctgcacagccataccacagcttcccaagcctgccgacctacaggcgatcct	25nm	STD	Assembly of IDI and pLYC5
ZH7R	atgcgtccggcgtagaggatctaccaccaagctcgaaattaaccctcactaaag	25nm	STD	Assembly of IDI and pLYC5
ZH8R	gataattccggtcgagtgcccacacagcaggcgatcctgcgtgaacgtcatggc	25nm	STD	Assembly of IDI and pLYC5
ZH9R	ctaaggatgatttctgggtgatgtcggcaagctcgaaattaaccctcactaaag	25nm	STD	Assembly of IDI and pLYC5
ZH10R	gataattccggtcgagtgcccacacagcaagcctgccgacctacaggcgatcct	25nm	STD	Assembly of IDI and pLYC5
